# Targeting ALOX5/LTA4H driven granuloma caseation as a host-directed strategy for control of TB associated lung damage

**DOI:** 10.1101/2025.02.27.640170

**Authors:** Thabo Mpotje, Kerishka Rajkumar-Bhugeloo, Denelle Moodley, Kievershen Nargan, Tamia KJ Lawrence, Kimone L Fisher, Setjie W Maepa, Kershnee Thambu, Kapongo Lumamba, Pumla Majozi, Antony M Rapulana, Suraj Parihar, Threnesan Naidoo, Rajhmun Madansein, Hlumani Ndlovu, Alasdair Leslie, Siamon Gordon, Adrie Steyn, Mohlopheni J Marakalala

**Affiliations:** Africa Health Research Institute, Durban, South Africa; School of Laboratory Medicine and Medical Sciences, Nelson Mandela School of Medicine, University of KwaZulu-Natal, Durban, South Africa; Institute of Infectious Disease and Molecular Medicine, Division of Chemical & Systems Biology, University of Cape Town, Cape Town, South Africa; Institute of Infectious Disease & Molecular Medicine, Department of Pathology, University of Cape Town, Cape Town, South Africa; Department of Forensic and Legal Medicine, Walter Sisulu University, Mthatha, South Africa; Department of Cardiothoracic Surgery, University of KwaZulu Natal, Inkosi Albert Luthuli Central and King DinuZulu Hospitals, South Africa; Chang Gung University, Taoyuan, Taiwan; Department of Cellular pathology, Sir William Dunn School of Pathology, University of Oxford; Division of Infection and Immunity, University College London, London, United Kingdom; Department of Microbiology, University of Alabama, Birmingham, AL 35294, USA; Centers for AIDS Research and Free Radical Biology, University of Alabama at Birmingham, Birmingham, AL 35294, USA; South African Medical Research Council Centre for Tuberculosis Research, Division of Molecular Biology and Human Genetics, Faculty of Medicine and Health Sciences, Stellenbosch University, Cape Town

**Keywords:** Inflammation, ALOX5, LTB4, LTA4H, caseous TB granuloma, tuberculosis, macrophages, histopathology, HDTs

## Abstract

Tuberculosis remains one of the major global health challenges with those previously exposed presenting persisting pulmonary dysfunction. Therefore, improved control measures are still required to prevent or reduce the TB-induced immunopathology in affected individuals. Host directed therapies that target host factors, have been suggested to improve on current treatments against TB. We previously reported a potential role for proteins which metabolize the arachidonic acids during TB immunopathogenesis. The study, therefore, sought to demonstrate the potential role of these proteins in TB-induced immunopathology. Using immune-histopathological assays, the association of macrophage driven ALOX5 signaling with severe pulmonary immunopathology during TB was demonstrated. Furthermore, using both *in vitro* and *in vivo* assays, the data demonstrated the contribution of ALOX5 signaling to TB-induced granulomatous inflammation. Interception of the signaling pathway through clinically approved pharmaceutical inhibitors, resulted in reduced lung damage during the disease. The resolution of TB-induced lung pathology further contributed to increased bactericidal activity. Taken together, our data strongly suggest a role for macrophage driven inflammation via ALOX5 signaling which can be targeted for the development of therapeutic treatment to prevent exacerbated TB-induced pulmonary immunopathology.
