## Supplemental Table 1 for "Targeting ALOX5/LTA4H driven granuloma caseation as a host-directed strategy for control of TB associated lung damage"

### Sheet: Sheet1
Patient	Sex	Age	Previous TB	TB status	HIV status	Indication for Surgery	Surgical Procedure
024-06-0401	M	35	2009	Pos	Neg	Lung Cavitation	Right pneumonectomy
024-06-0387	M	31	2022	Pos	Neg	Shrunken right lung, TB empyma thoracis	Right pneumonectomy
024-09-0372	M	39	Yes (Unknown year)	Pos	Neg	Massive haemoptysis, large lymph nodes identified around the hilum of the left lung	Left Pneumonectomy
023-09-0376	M	41	2024	Pos	Neg	Massive haemoptysis, Cough, right shrunken lung	Right pneumonectomy
024-06-0397	M	55	2022	Pos	Neg	Lung Cavitation	Left pneumonectomy
024-09-0367	F	44	None	Pos	Pos	Haemoptysis	Left Pneumonectomy
024-06-0384	F	37	None	Pos	Pos	TB empyema	Left upper lobectomy
024-06-0391	M	44	2021	Pos	Pos	Right TB empyema thoracis, shrunken right lung	Right Pneumonectomy
024-06-0398	M	39	2016	Pos	Pos	Massive haemoptysis, shrunken and destroyed left lung, underlying lung cavitated & destroyed with the features of mycetoma	Left Pneumonectomy
024-06-0399	F	38	2020	Pos	Pos	Lung Cavitation	Left pneumonectomy
024-06-0406	M	47	2009	Pos	Pos	Massive haemoptysis, dyspnea, decreased breath sounds on the left	Left upper lobectomy
024-06-0408	F	38	2017	Pos	Pos	Massive haemoptysis, persistent cough	Left Pneumonectomy
024-06-0420	F	45	2008	Pos	Pos	Lung Cavitation	Right pneumonectomy
024-06-0424	M	31	2023	Pos	Pos	Bronchiectasis with fibrosis and ground glass opacification noted, previous massive haemoptysis	Right pneumonectomy
024-09-0366	M	30	None	Neg	Pos	Lung infection	Right pneumonectomy
024-06-0386	F	45	2006	Neg	Pos	Left shrunken cavitated lung with mycetoma, massive haemoptysis	Left Pneumonectomy
024-06-0389	M	46	1995	Neg	Pos	minor hemoptysis, shrunken right lung with nodules	Right pneumonectomy
024-06-0388	F	49	2021	Neg	Pos	chronic cough, minor hemoptysis	Left Pneumonectomy
024-06-0390	F	47	2020	Neg	Pos	Left shrunken lung	Left Pneumonectomy
024-06-0392	F	39	2020	Neg	Pos	Shrunken bronchiectatic right lower lobe, persistent haemoptysis	Right lower lobectomy
024-06-0393	F	35	2015	Neg	Pos	Shrunken cavitated destroyed left upper lobe, haemoptysis	Left pneumonectomy
024-06-0394	M	44	Yes (Unknown year)	Neg	Pos	Lung Cavitation	Right upper lobectomy
024-06-0400	M	41	2021	Neg	Pos	TB empyema, persistent cough, shortness of breath	Right pneumonectomy
024-06-0402	F	45	2012	Neg	Pos	persistent haemoptysis, shrunken left lung, cavitated destroyed left lower lobe	Left Pneumonectomy
024-06-0404	F	37	2022	Neg	Pos	shrunken cavitated left lung	Left Pneumonectomy
024-06-0405	F	49	Yes (Unknown year)	Neg	Pos	Fibrocavitated left lung with recurrent chest infection, minor haemoptysis	Left Pneumonectomy
024-06-0413	F	50	2022	Neg	Pos	shrunken cavitated right lung, persistent ongoing minor haemoptysis, streaky sputum	Right pneumonectomy
024-06-0415	F	36	2013	Neg	Pos	cavitation and bronchiectasis and associated mycetoma formation	Left upper lobectomy
024-06-0419	F	68	None	Neg	Pos	Dyspnoea, left lower lobe mass	Left lower lobectomy
024-06-0421	M	39	2023	Neg	Pos	Massive haemoptysis	Right pneumonectomy
024-09-0368	M	49	None	Neg	Neg	Pleural effusion	Right exploratory
024-06-0385	F	28	2021	Neg	Neg	Lung Cavitation	Right pneumonectomy
024-06-0395	M	24	2021	Neg	Neg	Shrunken cavitated right lung, history of massive haemoptysis, current minor haemoptysis	Right pneumonectomy
024-06-0412	M	30	2006	Neg	Neg	massive haemoptysis and left shrunken lung	Left Pneumonectomy
024-06-0414	M	66	2018	Neg	Neg	Recurrent minor haemoptysis, shrunken cavitated left lung	Left Pneumonectomy
024-06-0416	F	22	2012	Neg	Neg	Cavitated destroyed right lung, intermittent haemoptysis	Right Pneumonectomy
024-06-0417	M	29	2021	Neg	Neg	shrunken cavitated left upper lobe with scattered extensive bronchiectasis in the lower lobe, chronic empyema thoracis.	Left Pneumonectomy
024-06-0418	M	36	2022	Neg	Neg	Cavitated left lower lobe, persistent minor haemoptysis, chronic destructive pneumonia, dyspnoea, persistent wet cough	Left Lower Lobectomy
024-06-0422	M	45	2023	Neg	Neg	shrunken cavitated destroyed left lung, cavitation	Left Pneumonectomy
